# Rapid Liquid Chromatography-Mass Spectrometry (rLC-MS) for Deep Metabolomics Analysis of Population Scale Studies

**DOI:** 10.1101/2025.08.10.669154

**Authors:** JD Watrous, S Tiwari, T Long, A Large, K Lagerborg, K Gallagher, K Dao, S Park, D Aguirre, C Lamoureux, J Cho, R Nilsson, J Usuka, M Jain

**Affiliations:** Sapient Bioanalytics, LLC; 10421 Wateridge Circle, Suite 100; San Diego, CA 92121

## Abstract

Mass spectrometry (MS)-based metabolomics is a key technology for the interrogation of exogenous and endogenous small molecule mediators that influence human health and disease. To date, however, low throughput of MS systems have largely precluded large-scale metabolomics studies of human populations, limiting power to discover physiological roles of metabolites. Here, we introduce a fully automated rapid liquid chromatography-mass spectrometry (rLC-MS) system coupled to an AI-enabled computational pipeline that enables high-throughput, reproducible, non-targeted metabolite measurements across tens of thousands of samples. This system captures thousands of polar, amphipathic and nonpolar (lipid) metabolites in a human plasma sample in 53 seconds of analytical time, enabling analysis of greater than 1,000 samples per day per instrument. To demonstrate the discovery power of the rLC-MS platform, a subset of samples from Sapient’s DynamiQ™ biorepository – comprised of 62,039 total plasma samples collected longitudinally from 11,045 individuals – were selected for deep analysis by rLC-MS to capture a rich, dynamic landscape of chemical variation that reflects both physiological processes and environmental influences. 26,042 plasma samples with matched real-world data (RWD) were chosen for the study, representing 6,935 individuals with diverse demographic backgrounds and disease profiles. Unbiased exploratory analysis revealed human metabotypes that correlate with heterogenous disease phenotypes, including key sub-populations of cardiometabolic and other human diseases. Moreover, a metabolic aging clock machine learning model trained on healthy individuals in this dataset accurately predicted accelerated aging in various chronic diseases, with dynamic reversal of metabolic aging following definitive therapy. These data demonstrate that the rLC-MS platform enables prediction of clinically relevant physiological states from plasma metabolomics at scale in human populations.
