## Supplementary Table 1 for "Rapid Liquid Chromatography-Mass Spectrometry (rLC-MS) for Deep Metabolomics Analysis of Population Scale Studies"

### Sheet: Standards
Short name	Descriptive name	Pubchem CID	Supplier	Product no	Standard conc pos mode(M)	Standard conc neg mode(M)
MAPCHO-12-d38	dodecyl phosphocholine-d38	16213295	Avanti	860336	5.27523e-08	4.81186e-08
13C515N1-Glutamate		16217561	Sigma	607851	1.94612e-08	1.45959e-07
16:0-d31-18:1 PC	1-palmitoyl-d31-2-oleoyl-sn-glycero-3-phosphocholine	46891719	Avanti	860399	1.43135e-08	1.07351e-07
Phenylalanine-d5		13000995	Cayman Chemical	34845	1.59891e-07	1.45846e-07
HP-1221	Hexakis(1H,1H,4H-perfluorobutoxy)phosphazene	51342023	Agilent	G1969-85003
CUDA	12-[[(cyclohexylamino)carbonyl]amino]-dodecanoic acid	22978774	Cayman Chemical	10007923	7.48398e-10	5.61299e-09
14:0-16:1-14:0 D5 TG	14:0-16:1-14:0 D5 triacylglyceride		Avanti	860900	4.88031e-10	3.66023e-09
Arachidonic acid-d11		71313480	Avanti	861810	2.3331e-09	1.74982e-08
