## Supplementary Table 3 for "Rapid Liquid Chromatography-Mass Spectrometry (rLC-MS) for Deep Metabolomics Analysis of Population Scale Studies"

### Sheet: Sheet1
Variable		No. subjects	No. samples	Mean (±SD)	Fraction
Total		6935	26042
Age		6,911	26,004	54.9 (±14.9)
Gender
	Female	3,988			62.2%
	Male	2,427			37.8%
Race/Ethnicity
	White	3,870			55.8%
	Asian	1,100			15.9%
	Hispanic	1,082			15.6%
	Black	456			6.58%
	Other	427			6.16%
Variable		No. subjects	No. measurements	Mean (±SD)
Body Mass Index		6,653	22,461	25.7 (±6.2)
Systolic Blood Pressure		4,703	10,540	125.0(±16.6)
Diastolic Blood Pressure		4,703	10,540	74.6 (±10.9)
Hemoglobin A1c		2,268	3,073	5.83 (±0.89)
LDL cholesterol		2,442	3,497	99.0 (±35.4)
Triglycerides		2,451	3,520	118.1 (±110.2)
eGFR		2,707	4,866	69.2 (±31.2)
