## Supplementary Table 4 for "Rapid Liquid Chromatography-Mass Spectrometry (rLC-MS) for Deep Metabolomics Analysis of Population Scale Studies"

### Sheet: Sheet1
Common disease	ICD10 code(s)	No. Subjects	No. Samples
Cancer	C[0-9]	810	3,179
Diabetes	E0[8-9], E1[0-3]	778	2,559
Obesity	E66	903	3,067
Lipidemia	E78	2,044	8,379
Liver disease	K7[0-5]	305	823
Hypertension	I10	1,795	6,536
Cardiovascular	I2[0-5], I4[2-3], I46, I48, I6[0-8], I7[0-5], I80	1,349	5,243
CKD	N18	924	2,875
Pulmonary disease	J4[0-5]	750	2,865
Autoimmune	K50, K51, M0[5-6], M32, G35	352	1,399
Neurodegenerative	G1, G2, G3	321	1,113
Rare Disease
Cystic fibrosis	E84	3	10
Amyloidosis	E85	43	163
Pulmonary hypertension	I27.0, I27.20, I27.21	110	435
Amyotrophic lateral sclerosis	G12.21	2	10
